# Comparative genome-wide CRISPR-Cas9 screening reveals host factors for MHC-II-mediated influenza A virus infection

**DOI:** 10.64898/2026.11.25.767822

**Authors:** Laura M. Arroyo-Fernández, Lars Pache, Umut Karakus, Irina Glas, Patricia Martínez-Barragán, Silke Stertz

## Abstract

Virus-host interactions during influenza A virus (IAV) infection are key determinants of interspecies transmission and disease progression. The identification of IAVs capable of using sialic acid and major histocompatibility complex class II (MHC-II) as entry receptors raises the question of whether alternative receptor usage is associated with distinct host factor requirements. Here, we conducted comparative genome-wide CRISPR-Cas9 loss-of-function screens in human lung epithelial cells displaying either sialic acid or MHC-II, using a dual receptor-specific H2N2 strain. Our approach identified known and novel host genes required for sialic acid- and MHC-II-mediated IAV infection and, by integrating both receptor-associated datasets, revealed host factors specific for the MHC-II-mediated infection route. Among these, we uncovered syntaxin-2, a SNARE protein involved in vesicle trafficking, as a host factor specifically required for MHC-II-mediated IAV entry. We additionally identified multiple components of the type I interferon signaling pathway and show that virus-induced interferon signaling influences cell proliferation during survival-based screening. This study systematically characterizes host factor requirements for IAV infection via sialic acid and MHC-II and suggests that alternative receptor usage is associated with distinct cellular dependencies.
