## Supplementary_Table_S6 for "Comparative genome-wide CRISPR-Cas9 screening reveals host factors for MHC-II-mediated influenza A virus infection"

### Sheet: Sheet1
Supplementary Table S6. Primers used for sgRNA amplification and sequencing library preparation
NGS-Lib-Fwd-1	AATGATACGGCGACCACCGAGATCTACACTCTTTCCCTACACGACGCTCTTCCGATCT
	TAAGTAGAGGCTTTATATATCTTGTGGAAAGGACGAAACACC
NGS-Lib-Fwd-2	AATGATACGGCGACCACCGAGATCTACACTCTTTCCCTACACGACGCTCTTCCGATCT
	ATCATGCTTAGCTTTATATATCTTGTGGAAAGGACGAAACACC
NGS-Lib-Fwd-3	AATGATACGGCGACCACCGAGATCTACACTCTTTCCCTACACGACGCTCTTCCGATCT
	GATGCACATCTGCTTTATATATCTTGTGGAAAGGACGAAACACC
NGS-Lib-Fwd-4	AATGATACGGCGACCACCGAGATCTACACTCTTTCCCTACACGACGCTCTTCCGATCT
	CGATTGCTCGACGCTTTATATATCTTGTGGAAAGGACGAAACACC
NGS-Lib-Fwd-5	AATGATACGGCGACCACCGAGATCTACACTCTTTCCCTACACGACGCTCTTCCGATCT
	TCGATAGCAATTCGCTTTATATATCTTGTGGAAAGGACGAAACACC
NGS-Lib-Fwd-6	AATGATACGGCGACCACCGAGATCTACACTCTTTCCCTACACGACGCTCTTCCGATCT
	ATCGATAGTTGCTTGCTTTATATATCTTGTGGAAAGGACGAAACACC
NGS-Lib-Fwd-7	AATGATACGGCGACCACCGAGATCTACACTCTTTCCCTACACGACGCTCTTCCGATCT
	GATCGATCCAGTTAGGCTTTATATATCTTGTGGAAAGGACGAAACACC
NGS-Lib-Fwd-8	AATGATACGGCGACCACCGAGATCTACACTCTTTCCCTACACGACGCTCTTCCGATCT
	CGATCGATTTGAGCCTGCTTTATATATCTTGTGGAAAGGACGAAACACC
NGS-Lib-Fwd-9	AATGATACGGCGACCACCGAGATCTACACTCTTTCCCTACACGACGCTCTTCCGATCT
	ACGATCGATACACGATCGCTTTATATATCTTGTGGAAAGGACGAAACACC
NGS-Lib-Fwd-10	AATGATACGGCGACCACCGAGATCTACACTCTTTCCCTACACGACGCTCTTCCGATCT
	TACGATCGATGGTCCAGAGCTTTATATATCTTGTGGAAAGGACGAAACACC
NGS-Lib-KO-Rev- 1	CAAGCAGAAGACGGCATACGAGATTCGCCTTGGTGACTGGAGTTCAGACGTGTGCTCTT
	CCGATCTCCGACTCGGTGCCACTTTTTCAA
NGS-Lib-KO-Rev- 2	CAAGCAGAAGACGGCATACGAGATATAGCGTCGTGACTGGAGTTCAGACGTGTGCTCTT
	CCGATCTCCGACTCGGTGCCACTTTTTCAA
NGS-Lib-KO-Rev- 3	CAAGCAGAAGACGGCATACGAGATGAAGAAGTGTGACTGGAGTTCAGACGTGTGCTCTT
	CCGATCTCCGACTCGGTGCCACTTTTTCAA
NGS-Lib-KO-Rev- 4	CAAGCAGAAGACGGCATACGAGATATTCTAGGGTGACTGGAGTTCAGACGTGTGCTCTT
	CCGATCTCCGACTCGGTGCCACTTTTTCAA
NGS-Lib-Fwd	Illumina P5 & Illumina seq F - Stagger - Barcode i5 (index) - Priming site
NGS-Lib-KO-Rev	Illumina P7 - Barcode i7 (index1) - Illumina seq R - Priming site
