## Supplementary_Table_S7 for "Comparative genome-wide CRISPR-Cas9 screening reveals host factors for MHC-II-mediated influenza A virus infection"

### Sheet: Tabelle1
Supplementary Table S7. sgRNA sequences
sgRNA	Gene	sgRNA sequence	Primer	5'-3' seq
sgNT	Non-targeting	CTGAAAAAGGAAGGAGTTGA	Fwd	CACCGCTGAAAAAGGAAGGAGTTGA
			Rev	AAACTCAACTCCTTCCTTTTTCAGC
sgHLA-DRA	HLA-DRA	AGACAAGTTCACCCCACCAG	Fwd	CACCGAGACAAGTTCACCCCACCAG
			Rev	AAACCTGGTGGGGTGAACTTGTCTC
sgJAK1	JAK1	GGAAGTGATCTTCTATCTGT	Fwd	CACCGGGAAGTGATCTTCTATCTGT
			Rev	AAACACAGATAGAAGATCACTTCCC
sgIFNAR2	IFNAR2	GTGTATATCAGCCTCGTGTT	Fwd	CACCGGTGTATATCAGCCTCGTGTT
			Rev	AAACAACACGAGGCTGATATACACC
sgSTAT1	STAT1	TCCCATTACAGGCTCAGTCG	Fwd	CACCGTCCCATTACAGGCTCAGTCG
			Rev	AAACCGACTGAGCCTGTAATGGGAC
sgSTX2-1	STX2	GGCCGGCGGGGATGCGGGAC	Fwd	CACCGGGCCGGCGGGGATGCGGGAC
			Rev	AAACGTCCCGCATCCCCGCCGGCCC
sgSTX2-2	STX2	GGTTGAGAAAGATCATTTCA	Fwd	CACCGGGTTGAGAAAGATCATTTCA
			Rev	AAACTGAAATGATCTTTCTCAACCC
sgSTX2-3	STX2	AACTTACTTCCTTCCGGGTT	Fwd	CACCGAACTTACTTCCTTCCGGGTT
			Rev	AAACAACCCGGAAGGAAGTAAGTTC
sgKDELR1-1	KDELR1	CGCCTAGCGCAAACAAGTAG	Fwd	CACCGCGCCTAGCGCAAACAAGTAG
			Rev	AAACCTACTTGTTTGCGCTAGGCGC
sgKDELR1-2	KDELR1	GGTGTTCACTGCCCGATATC	Fwd	CACCGGGTGTTCACTGCCCGATATC
			Rev	AAACGATATCGGGCAGTGAACACCC
sgKDELR1-3	KDELR1	ACTCCACTCTGAACGTGTCA	Fwd	CACCGACTCCACTCTGAACGTGTCA
			Rev	AAACTGACACGTTCAGAGTGGAGTC
sgKDR-1	KDR	CAACTCTTCAAATTACTTGC	Fwd	CACCGCAACTCTTCAAATTACTTGC
			Rev	AAACGCAAGTAATTTGAAGAGTTGC
sgKDR-2	KDR	TTCCCGGTAGAAGCACTTGT	Fwd	CACCGTTCCCGGTAGAAGCACTTGT
			Rev	AAACACAAGTGCTTCTACCGGGAAC
sgKDR-3	KDR	GTGTTTCTCTTGATCTGCCC	Fwd	CACCGGTGTTTCTCTTGATCTGCCC
			Rev	AAACGGGCAGATCAAGAGAAACACC
