## Supplementary_Table_S8 for "Comparative genome-wide CRISPR-Cas9 screening reveals host factors for MHC-II-mediated influenza A virus infection"

### Sheet: TableS7
Supplementary Table S8. siRNA sequences
Name	Gene	siRNA target sequence	Gene Globe ID	Product Name
siSCR	non-targeting control	GGUAAUUGCGCGUGCAACUTT		custom siRNA
siRPS27A	RPS27A	AAGCTGGAAGATGGACGTACT		custom siRNA
siATP6V0C	ATP6V0C	TGCGCGGAGCTGTGTCCAATA	SI04279338	Hs_ATP6V0C_7
siHLA-DRA	HLA-DRA	CAGGCCGAGTTCTATCTGAAT	SI04356030	Hs_HLA-DRA_6
siSTX2#1	STX2	TTCGAGCCAAGTTAAAGGCTA	SI03022677	Hs_STX2_1
siSTX2#2	STX2	CAGTGGATCTTCGGATACGAA	SI00030842	Hs_EPIM_3
siSTX2#3	STX2	CAGCTAGTTTGTGCTAATTAA	SI00163758	Hs_EPIM_5
siKDELR1#1	KDELR1	CACGTGTATGAAGGTGGTCTA	SI00092036	Hs_KDELR1_1
siKDELR1#2	KDELR1	TAGCAAGTTCAAAGCTACTTA	SI02638083	Hs_KDELR1_5
siKDELR1#3	KDELR1	CCACTGGTTGCCAAACACTAA	SI00092043	Hs_KDELR1_2
siKDR#1	KDR	CGGGATATTTATAAAGATCCA	SI00035238	Hs_KDR_1
siKDR#2	KDR	AACGCTGACATGTACGGTCTA	SI00605528	Hs_KDR_5
siKDR#3	KDR	ATGCGGGAGGTTCAATGTGAA	SI05056240	Hs_KDR_11
